# A novel approach to exploring the dark genome and its application to mapping of the vertebrate virus ‘fossil record’

**DOI:** 10.1101/2023.10.17.562709

**Authors:** Daniel Blanco-Melo, Matthew A. Campbell, Henan Zhu, Tristan P.W. Dennis, Sejal Modha, Spyros Lytras, Joseph Hughes, Anna Gatseva, Robert J. Gifford

## Abstract

**Background:** Genomic regions that remain poorly understood, often referred to as the “dark genome,” contain a variety of functionally relevant and biologically informative genome features. These include endogenous viral elements (EVEs) - virus-derived sequences that can dramatically impact host biology and serve as a virus “fossil record”. In this study, we introduce a database-integrated genome screening (DIGS) approach to investigating the dark genome *in silico*, focusing on EVEs found within vertebrate genomes.

**Results:** Using DIGS on 874 vertebrate species genomes, we uncovered approximately 1.1 million EVE sequences, with over 99% originating from endogenous retroviruses or transposable elements that contain EVE DNA. We show that the remaining 6038 sequences represent over a thousand distinct horizontal gene transfer events across ten virus families, including some that have not previously been reported as EVEs. We explore the genomic and phylogenetic characteristics of non-retroviral EVEs and determine their rates of acquisition during vertebrate evolution. Our study uncovers novel virus diversity, broadens knowledge of virus distribution among vertebrate hosts, and provides new insights into the ecology and evolution of vertebrate viruses.

**Conclusions:** We comprehensively catalogue and analyse EVEs within 874 vertebrate genomes, shedding light on the distribution, diversity and long-term evolution of viruses, and revealing their extensive impact on vertebrate genome evolution. Our results demonstrate the power of linking a relational database management system to a similarity search-based screening pipeline for *in silico* exploration of the dark genome.
