## Supplementary material for "A novel approach to exploring the dark genome and its application to mapping of the vertebrate virus ‘fossil record’": Table S2

### Sheet: Table S12 EVE minimum ages
virus_genus	EVE locus name	MinimumAge	Host taxonomic class
Metahepadnavirus	ehbv-meta.1-sauria-con	279.832	Reptile
Metahepadnavirus	ehbv-meta.1-sauria-con	279.832	Aves
Circovirus	ecv-circo.150-Anura	209.7	Amphibia
Herpetohepadnavirus	ehbv-herpeto.5-testudines	200.761	Reptile
Circovirus	ecv-circo.102-Pelomedusidae-Podocnemididae	117.9	Reptile
Carbovirus	EBLG-Carbovirus.2-Boreoeutheria	99.1887	Mammalia
Orthobornavirus	EBLN-Orthobornavirus.27-Boreoeutheria	99.1887	Mammalia
Cultervirus	EBLL-Cultervirus.3-Vespertilionidae	94	Mammalia
Cultervirus	EBLL-Cultervirus.10-Chiroptera	94	Mammalia
Carbovirus	EBLN-Carbovirus.4-Laurasiatheria	94	Mammalia
Carbovirus	EBLN-Carbovirus.8-Boreoeutheria	94	Mammalia
Carbovirus	EBLN-Carbovirus.9-Boreoeutheria	94	Mammalia
Cultervirus	EBLN-Cultervirus.44-Myotis	94	Mammalia
Cultervirus	EBLN-Cultervirus.81-OtoGar	94	Mammalia
Orthobornavirus	EBLN-Orthobornavirus.24-Laurasiatheria	94	Mammalia
Dependoparvovirus	epv-dependo.226-Erethizon	94	Mammalia
Cultervirus	EBLL-Cultervirus.8-Chiroptera	86.2961	Mammalia
Circovirus	ecv-circo.192-Serpentes	85.7744	Reptile
Avihepadnavirus	ehbv-avi.1-neoaves-con	84.2028	Aves
Dependoparvovirus	epv-dependo.20-laurasiatheria	81.026	Mammalia
Dependoparvovirus	epv-dependo.22-laurasiatheria	81.026	Mammalia
Parvovirinae	epv-parvovirinae.20-laurasiatheria	81.026	Mammalia
Parvovirinae	epv-parvovirinae.22-laurasiatheria	81.026	Mammalia
Carbovirus	EBLN-Carbovirus.31-Afrotheria	79.82	Mammalia
Carbovirus	EBLN-Carbovirus.40-Afrotheria	79.82	Mammalia
Carbovirus	EBLN-Carbovirus.41-Afrotheria	79.82	Mammalia
Carbovirus	EBLN-Carbovirus.45-Afrotheria	79.82	Mammalia
Carbovirus	EBLN-Carbovirus.46-Afrotheria	79.82	Mammalia
Carbovirus	EBLN-Carbovirus.48-Afrotheria	79.82	Mammalia
Carbovirus	EBLN-Carbovirus.49-Afrotheria	79.82	Mammalia
Carbovirus	EBLN-Carbovirus.50-Afrotheria	79.82	Mammalia
Carbovirus	EBLN-Carbovirus.55-Afrotheria	79.82	Mammalia
Carbovirus	EBLN-Carbovirus.66-Afrotheria	79.82	Mammalia
Orthobornavirus	EBLN-Orthobornavirus.47-Afrotheria	79.82	Mammalia
Orthobornavirus	EBLN-Orthobornavirus.52-Afrotheria	79.82	Mammalia
Orthobornavirus	EBLN-Orthobornavirus.5-Primates	79.3647	Mammalia
Orthobornavirus	EBLN-Orthobornavirus.76-GalVar	79.3647	Mammalia
Cultervirus	EBLL-Cultervirus.4-Marsupialia	78.1868	Mammalia
Orthobornavirus	EBLL-Orthobornavirus.5-Marsupialia	78.1868	Mammalia
Orthobornavirus	EBLN-Orthobornavirus.74-PhaCin	78.1868	Mammalia
Protoparvovirus	epv-proto.186-Australidelphia	78.1868	Mammalia
Protoparvovirus	epv-proto.195-Gymnobelideus	78.1868	Mammalia
Orthobornavirus	EBLN-Orthobornavirus.109-Balaenoptera_bonaerensis	76	Mammalia
Carbovirus	EBLN-Carbovirus.65-Afrotheria	75.1	Mammalia
Carbovirus	EBLN-Carbovirus.5-Primates	73.7549	Mammalia
Orthobornavirus	EBLN-Orthobornavirus.2-Primates	73.7549	Mammalia
Orthobornavirus	EBLN-Orthobornavirus.8-Primates	73.7549	Mammalia
Avihepadnavirus	ehbv-avi.95-Nannopterum_brasilianus	72.5631	Aves
Cultervirus	EBLL-Cultervirus.0-Muridae	70.2025	Mammalia
Dependoparvovirus	epv-dependo.46-gliridae	70.2025	Mammalia
Avihepadnavirus	ehbv-avi.8-australiaves	66.0466	Aves
Avihepadnavirus	ehbv-avi.13-paleognathae-con	65.0783	Aves
Avihepadnavirus	ehbv-avi.21-paleognathae-con	65.0783	Aves
Dependoparvovirus	epv-dependo.370-pelecanus	63.9639	Aves
Carbovirus	EBLL-Carbovirus.6-Marsupialia	63	Mammalia
Orthobornavirus	EBLL-Orthobornavirus.7-Marsupialia	63	Mammalia
Filoviridae	efln-filo.60-diprodontia	63	Mammalia
Filoviridae	efln-filo.61-diprodontia	63	Mammalia
Filoviridae	eflp-filo.7-Australidelphia	63	Mammalia
Protoparvovirus	epv-proto.154-Phascolarctos	63	Mammalia
Orthobornavirus	EBLL-Orthobornavirus.40-Afrotheria	60.775	Mammalia
Carbovirus	EBLN-Carbovirus.39-Afrotheria	60.775	Mammalia
Carbovirus	EBLN-Carbovirus.51-Afrotheria	60.775	Mammalia
Orthobornavirus	EBLN-Orthobornavirus.31-Afrotheria	60.775	Mammalia
Orthobornavirus	EBLN-Orthobornavirus.54-Afrotheria	60.775	Mammalia
Orthobornavirus	EBLN-Orthobornavirus.62-Afrotheria	60.775	Mammalia
Orthobornavirus	EBLN-Orthobornavirus.64-Afrotheria	60.775	Mammalia
Orthobornavirus	EBLN-Orthobornavirus.67-Afrotheria	60.775	Mammalia
Orthobornavirus	EBLN-Orthobornavirus.110-Hydrodamalis_gigas	60.775	Mammalia
Orthobornavirus	EBLL-Orthobornavirus.4-SarHar	60.7716	Mammalia
Protoparvovirus	epv-proto.152-Sarcophilus	60.7716	Mammalia
Protoparvovirus	epv-proto.153-Macropus	60.7716	Mammalia
Protoparvovirus	epv-proto.163-Phascolarctos	60.7716	Mammalia
Circovirus	ecv-circo.51-Carnivora	55.3616	Mammalia
Circovirus	ecv-circo.257-Carnivora	55.3616	Mammalia
Carbovirus	EBLN-Carbovirus.23-Passeriformes	54.5038	Aves
Orthobornavirus	EBLN-Orthobornavirus.79-Trionychidae	53.79	Reptile
Dependoparvovirus	epv-dependo.235-Hippopotamus_amphibius	53	Mammalia
Cultervirus	EBLG-Cultervirus.25-Diprotodontia	52.64	Mammalia
Carbovirus	EBLN-Carbovirus.76-Marsupialia	52.64	Mammalia
Carbovirus	EBLN-Carbovirus.77-Marsupialia	52.64	Mammalia
Bornaviridae	ebln-borna.101-Zapus_hudsonius	52.6	Mammalia
Orthobornavirus	EBLN-Orthobornavirus.56-Placentalia	52.4776	Mammalia
Dependoparvovirus	epv-dependo.102-Prolemur_simus	52.4776	Mammalia
Carbovirus	EBLL-Carbovirus.2-Chiroptera	51.3141	Mammalia
Carbovirus	EBLN-Carbovirus.59-Microchiroptera	51.3141	Mammalia
Dependoparvovirus	epv-dependo.3-lagomorpha	50.74	Mammalia
Herpetohepadnavirus	ehbv-herpeto.3-crocodilia	50.6229	Reptile
Protoparvovirus	epv-proto.157-Gymnobelideus	48.055	Mammalia
Orthobornavirus	EBLN-Orthobornavirus.61-Chiroptera	45.3007	Mammalia
Cultervirus	EBLN-Cultervirus.97-NanGal	43.506	Mammalia
Cultervirus	EBLG-Cultervirus.3-Haplorhini	42.9	Mammalia
Carbovirus	EBLN-Carbovirus.0-Primates	42.9	Mammalia
Carbovirus	EBLN-Carbovirus.1-Primates	42.9	Mammalia
Carbovirus	EBLN-Carbovirus.6-Primates	42.9	Mammalia
Carbovirus	EBLN-Carbovirus.7-Primates	42.9	Mammalia
Cultervirus	EBLN-Cultervirus.6-Primates	42.9	Mammalia
Cultervirus	EBLN-Cultervirus.7-Primates	42.9	Mammalia
Cultervirus	EBLN-Cultervirus.20-Primates	42.9	Mammalia
Cultervirus	EBLN-Cultervirus.21-Primates	42.9	Mammalia
Orthobornavirus	EBLN-Orthobornavirus.1-Primates	42.9	Mammalia
Orthobornavirus	EBLN-Orthobornavirus.3-Primates	42.9	Mammalia
Orthobornavirus	EBLN-Orthobornavirus.4-Primates	42.9	Mammalia
Carbovirus	EBLL-Carbovirus.35-Chiroptera	42.4	Mammalia
Carbovirus	EBLN-Carbovirus.09-DesRot	42.4	Mammalia
Carbovirus	EBLN-Carbovirus.13-DesRot	42.4	Mammalia
Carbovirus	EBLN-Carbovirus.37-DesRot	42.4	Mammalia
Carbovirus	EBLN-Carbovirus.101-Chiroptera	42.4	Mammalia
Avihepadnavirus	ehbv-avi.23-psittaciformes	42.3769	Aves
Avihepadnavirus	ehbv-avi.46-psittaciformes	42.3769	Aves
Avihepadnavirus	ehbv-avi.32-tinamiformes-con	42.1323	Aves
Cultervirus	EBLL-Cultervirus.5-Rodents	40.9315	Mammalia
Cultervirus	EBLL-Cultervirus.71-Hystrix_brachyura	40.9315	Mammalia
Circovirus	eve-complex.24-Mustelidae	40.12	Mammalia
Orthobornavirus	EBLN-Orthobornavirus.108-Bambusicola_thoracicus	39.8912	Aves
Cultervirus	EBLG-Cultervirus.0-OtoGar	39.0393	Mammalia
Cultervirus	EBLG-Cultervirus.2-OtoGar	39.0393	Mammalia
Cultervirus	EBLG-Cultervirus.6-OtoGar	39.0393	Mammalia
Carbovirus	EBLN-Carbovirus.80-OtoGar	39.0393	Mammalia
Carbovirus	EBLN-Carbovirus.83-OtoGar	39.0393	Mammalia
Cultervirus	EBLN-Cultervirus.75-OtoGar	39.0393	Mammalia
Orthobornavirus	EBLN-Orthobornavirus.102-Diadophis_punctatus	38.1897	Reptile
Circovirus	ecv-circo.105-Serpentes	38.1897	Reptile
Circovirus	ecv-circo.251-Viperidae	38.1897	Reptile
Herpetohepadnavirus	ehbv-herpeto.1-serpentes	38.1897	Reptile
Herpetohepadnavirus	ehbv-herpeto.8-serpentes-con	38.1897	Reptile
Amdoparvovirus	epv-amdo.101-ProMuc	38.1897	Reptile
Ichthamaparvovirus	epv-ichthama.2-serpentes	38.1897	Reptile
Ichthamaparvovirus	epv-ichthama.2-serpentesUR	37.8469	Reptile
Orthobornavirus	EBLM-Orthobornavirus.15-DesRot	37.5	Mammalia
Carbovirus	EBLN-Carbovirus.107-Chiroptera	37.5	Mammalia
Orthobornavirus	EBLN-Orthobornavirus.6-DesRot	37.5	Mammalia
Dependoparvovirus	epv-dependo.36-phyllostomidae	37.5	Mammalia
Dependoparvovirus	epv-dependo.86-Phyllostomidae	37.5	Mammalia
Dependoparvovirus	epv-dependo.366-passeriformes	35.6412	Aves
Cultervirus	EBLG-Cultervirus.10-RodentsSA	35.1801	Mammalia
Bornaviridae	ebll-borna.111-Erethizon_dorsatum	35.1801	Mammalia
Cultervirus	EBLL-Cultervirus.24-ChiLan	35.1801	Mammalia
Cultervirus	EBLL-Cultervirus.25-ChiLan	35.1801	Mammalia
Filoviridae	efln-filo.18-Dasyprocta	35.1801	Mammalia
Filoviridae	efln-filo.40-cricetid	35.1801	Mammalia
Protoparvovirus	epv-proto.108-Dinomys	35.1801	Mammalia
Protoparvovirus	epv-proto.121-Cavia	35.1801	Mammalia
Protoparvovirus	epv-proto.139-Myocastor	35.1801	Mammalia
Dependoparvovirus	epv-dependo.37-rhinolophus	35.1	Mammalia
Cultervirus	EBLG-Cultervirus.26-Diprotodontia	34.8732	Mammalia
Cultervirus	EBLG-Cultervirus.27-Diprotodontia	34.8732	Mammalia
Carbovirus	EBLL-Carbovirus.41-PhaCin	34.8732	Mammalia
Dependoparvovirus	epv-dependo.190-Phascolarctos_cinereus	34.8732	Mammalia
Herpetohepadnavirus	ehbv-herpeto.100-Sceloporus	34.7114	Reptile
Dependoparvovirus	epv-dependo.1-whippomorpha	34.3965	Mammalia
Dependoparvovirus	epv-dependo.101-Physeter_catodon	34.3965	Mammalia
Avihepadnavirus	ehbv-avi.12-Anatidae	34.3383	Aves
Avihepadnavirus	ehbv-avi.30-Anatidae	34.3383	Aves
Filoviridae	efln-filo.41-neotomidae	33.69	Mammalia
Avihepadnavirus	ehbv-avi.26-psittaciformes	32.3593	Aves
Avihepadnavirus	ehbv-avi.39-Psittaciformes	32.3593	Aves
Avihepadnavirus	ehbv-avi.41-psittaciformes	32.3593	Aves
Avihepadnavirus	ehbv-avi.45-Psittaciformes	32.3593	Aves
Avihepadnavirus	ehbv-avi.49-psittaciformes	32.3593	Aves
Avihepadnavirus	ehbv-avi.52-melopsittacus	32.3593	Aves
Avihepadnavirus	ehbv-avi.67-pscittaciformes	32.3593	Aves
Avihepadnavirus	ehbv-avi.82-pscittaciformes	32.3593	Aves
Dependoparvovirus	epv-dependo.81-Phyllostomus_discolor	32.295	Mammalia
Carbovirus	EBLL-Carbovirus.38-Sirenia	32.1882	Mammalia
Carbovirus	EBLN-Carbovirus.53-Afrotheria	32.1882	Mammalia
Carbovirus	EBLN-Carbovirus.63-Afrotheria	32.1882	Mammalia
Protoparvovirus	epv-proto.177-Sirenia	32.1882	Mammalia
Cultervirus	EBLL-Cultervirus.2-HetGla	32.1463	Mammalia
Filoviridae	efln-filo.1-bathyergidae	32.1463	Mammalia
Herpetohepadnavirus	ehbv-herpeto.2-serpentes-con	31.7852	Reptile
Filoviridae	efln-filo.9-spalacidae	29.3597	Mammalia
Carbovirus	EBLN-Carbovirus.69-EchTel	29.1764	Mammalia
Carbovirus	EBLG-Carbovirus.7-MonDom	29.141	Mammalia
Orthobornavirus	EBLN-Orthobornavirus.69-MonDom	29.141	Mammalia
Filoviridae	efll-filo.1-didelphidae	29.141	Mammalia
Filoviridae	efln-filo.50-Monodelphis_domestica	29.141	Mammalia
Protoparvovirus	epv-proto.101-Didelphidae	29.141	Mammalia
Orthobornavirus	EBLG-Orthobornavirus.1-Primates	28.82	Mammalia
Carbovirus	EBLN-Carbovirus.22-Primates	28.82	Mammalia
Circovirus	ecv-circo.106-Scleroporus	28.7571	Reptile
Herpetohepadnavirus	ehbv-herpeto.12-Sceloporus	28.7571	Reptile
Herpetohepadnavirus	ehbv-herpeto.14-Sceloporus	28.7571	Reptile
Carbovirus	EBLL-Carbovirus.51-Chiroptera	28.7565	Mammalia
Cultervirus	EBLL-Cultervirus.29-EptFus	28.7565	Mammalia
Cultervirus	EBLL-Cultervirus.30-EptFus	28.7565	Mammalia
Cultervirus	EBLL-Cultervirus.37-Chiroptera	28.7565	Mammalia
Cultervirus	EBLM-Cultervirus.2-Myotis	28.7565	Mammalia
Carbovirus	EBLN-Carbovirus.35-Lasiurus_borealis	28.7565	Mammalia
Cultervirus	EBLN-Cultervirus.31-EptFus	28.7565	Mammalia
Cultervirus	EBLN-Cultervirus.36-Chiroptera	28.7565	Mammalia
Cultervirus	EBLN-Cultervirus.38-Chiroptera	28.7565	Mammalia
Filoviridae	efln-filo.31-vespertilonidae	28.7565	Mammalia
Filoviridae	efln-filo.32-Vespertilionidae	28.7565	Mammalia
Filoviridae	efln-filo.34-Vespertilionidae	28.7565	Mammalia
Filoviridae	efln-filo.80-Nycticeius-Murina	28.7565	Mammalia
Dependoparvovirus	epv-dependo.2-vespertilionidae	28.7565	Mammalia
Carbovirus	EBLN-Carbovirus.92-Desmodus_rotundus	28.246	Mammalia
Metahepadnavirus	ehbv-meta.2-varanus	28.2197	Reptile
Dependoparvovirus	epv-dependo.185-Pteropus_alecto	27.9256	Mammalia
Avihepadnavirus	ehbv-avi.9-melopsittacus	27.7079	Aves
Cultervirus	EBLG-Cultervirus.20-Vespertilionidae	27.4524	Mammalia
Cultervirus	EBLN-Cultervirus.11-EptFus	27.4524	Mammalia
Cultervirus	EBLN-Cultervirus.17-EptFus	27.4524	Mammalia
Cultervirus	EBLN-Cultervirus.34-Boreoeutheria	27.4524	Mammalia
Cultervirus	EBLN-Cultervirus.60-EptFus	27.4524	Mammalia
Carbovirus	EBLN-Carbovirus.0-Tadarida_brasiliensis	27.3878	Mammalia
Carbovirus	EBLN-Carbovirus.105-Molossus_molossus	27.3878	Mammalia
Carbovirus	EBLL-Carbovirus.47-Chiroptera	26.7562	Mammalia
Carbovirus	EBLL-Carbovirus.50-Chiroptera	26.7437	Mammalia
Cultervirus	EBLL-Cultervirus.36-Vespertilionidae	26.7437	Mammalia
Orthobornavirus	EBLN-Orthobornavirus.38-Chiroptera	26.7437	Mammalia
Filoviridae	eflp-filo.1-vespertilionidae	26.7437	Mammalia
Dependoparvovirus	epv-dependo.5-rhinocerotidae	26.6	Mammalia
Dependoparvovirus	epv-dependo.222-Rhinocerotidae	26.6	Mammalia
Circovirus	ecv-circo.2-psittaciformes	26.3909	Aves
Avihepadnavirus	ehbv-avi.59-Psittaciformes	26.3909	Aves
Avihepadnavirus	ehbv-avi.75-pscittaciformes	26.3909	Aves
Avihepadnavirus	ehbv-avi.83-Ara_macao	26.3909	Aves
Filoviridae	efln-filo.4-cricetidae	26.1724	Mammalia
Filoviridae	efln-filo.75-Peromyscus	26.1724	Mammalia
Bornaviridae	ebll-borna.107-Petaurus_breviceps	25.95	Mammalia
Cultervirus	EBLN-Cultervirus.101-Gymnobelideus_leadbeateri	25.95	Mammalia
Protoparvovirus	epv-proto.155-Gymnobelideus	25.95	Mammalia
Protoparvovirus	epv-proto.234-Petaurus_breviceps	25.95	Mammalia
X2	EFV-X2.5-Phycis-con	25.81	Actinopteri
Avihepadnavirus	ehbv-avi.37-phylloscopus	25.4957	Aves
Dependoparvovirus	epv-dependo.365-passeriformes	25.4957	Aves
Cultervirus	EBLL-Culter.133-Dasyprocta_punctata	25.4635	Mammalia
Carbovirus	ebln-Carbo.109-Rodents	25.4635	Mammalia
Carbovirus	EBLN-Carbovirus.74-Phyllostomus_discolor	24.4553	Mammalia
Circovirus	ecv-circo.1-passeriformes-con	24.1989	Aves
Avihepadnavirus	ehbv-avi.3-passeriformes	24.1989	Aves
Avihepadnavirus	ehbv-avi.4-passeriformes	24.1989	Aves
Avihepadnavirus	ehbv-avi.5-passeriformes-unranked	24.1989	Aves
Avihepadnavirus	ehbv-avi.7-passeriformes	24.1989	Aves
Avihepadnavirus	ehbv-avi.31-passeriformes	24.1989	Aves
Avihepadnavirus	ehbv-avi.71-Hemignathus_virens	24.1989	Aves
Avihepadnavirus	ehbv-avi.72-Passeriformes	24.1989	Aves
Avihepadnavirus	ehbv-avi.73-Erythrura_gouldiae	24.1989	Aves
Circovirus	eve-complex.24-Otaridae	23.81	Mammalia
Dependoparvovirus	epv-dependo.23-camelidae	20.917	Mammalia
Avihepadnavirus	ehbv-avi.42-passeriformes-con	20.7707	Aves
Avihepadnavirus	ehbv-avi.80-Manacus_vitellinus	20.7707	Aves
Orthobornavirus	EBLN-Orthobornavirus.30-Boreoeutheria	20.7	Mammalia
Orthobornavirus	EBLN-Orthobornavirus.32-Primates	20.7	Mammalia
Orthobornavirus	EBLN-Orthobornavirus.33-NWMonkeys	20.7	Mammalia
Orthobornavirus	EBLN-Orthobornavirus.68-Aotidae	20.7	Mammalia
Avihepadnavirus	ehbv-avi.68-Grus_japonensis	20.4209	Aves
Avihepadnavirus	ehbv-avi.93-Balearica_regulorum	20.4209	Aves
Circovirus	ecv-circo.238-Sinocyclocheilus_grahami	19.6152	Actinopteri
Circovirus	ecv-circo.157-Ursidae	19.2563	Mammalia
Filoviridae	eflh-filo.1-cricetidae	18.55	Mammalia
Filoviridae	efln-filo.26-cricetidae	18.55	Mammalia
Filoviridae	efln-filo.29-muridae	18.55	Mammalia
Filoviridae	efln.filo.102-Cricetidae	18.55	Mammalia
Filoviridae	eflp-filo.2-cricetidae	18.55	Mammalia
Dependoparvovirus	epv-dependo.381-Cricetidae	18.55	Mammalia
Bornaviridae	ebln-borna.109-Hydrochoerus_hydrochaeris	18.3814	Mammalia
Protoparvovirus	epv-proto.197-Hydrochaeridae-Caviidae	18.3814	Mammalia
Cultervirus	EBLL-Cultervirus.7-Myotis	18.2413	Mammalia
Cultervirus	EBLM-Cultervirus.4-Myotis	18.2413	Mammalia
Carbovirus	EBLL-Carbovirus.42-Dasyuromorphia	18.0355	Mammalia
Carbovirus	EBLL-Carbovirus.44-SarHar	18.0355	Mammalia
Carbovirus	EBLL-Carbovirus.45-SarHar	18.0355	Mammalia
Carbovirus	EBLL-Carbovirus.46-Dasyuromorphia	18.0355	Mammalia
Orthobornavirus	EBLL-Orthobornavirus.8-Marsupialia	18.0355	Mammalia
Carbovirus	EBLN-Carbovirus.73-Marsupialia	18.0355	Mammalia
Cultervirus	EBLN-Cultervirus.76-Dasyuromorphia	18.0355	Mammalia
Protoparvovirus	epv-proto.199-diprodontia	18.0355	Mammalia
Filoviridae	efln-filo.43-Peromyscus	17.9019	Mammalia
Carbovirus	EBLN-Carbovirus.2-Primates	17.755	Mammalia
Herpetohepadnavirus	ehbv-herpeto.7-serpentes-con	17.6429	Reptile
Filoviridae	efln-filo.23-cricetidae	17.1331	Mammalia
Filoviridae	efln-filo.77-Cricetulus_griseus	17.1331	Mammalia
Filoviridae	eflp-filo.8-cricetidae	17.1331	Mammalia
Cultervirus	EBLG-Cultervirus.4-OtoGar	16.5716	Mammalia
Circovirus	ecv-circo.56-manis-con	16.4	Mammalia
Cultervirus	EBLL-Cultervirus.72-Praomys_delectorum	16.1842	Mammalia
Orthobornavirus	EBLN-Orthobornavirus.29-Muridae	16.1842	Mammalia
Orthobornavirus	EBLN-Orthobornavirus.99-Praomys_delectorum	16.1842	Mammalia
Orthobornavirus	EBLN-Orthobornavirus.100-ChrAsi	16.1842	Mammalia
Filoviridae	efln-filo.71-Mus_caroli	16.1842	Mammalia
Circovirus	ecv-circo.158-Amphiprion	15.3416	Actinopteri
Circovirus	ecv-circo.198-Amphiprion_percula	15.3416	Actinopteri
Circovirus	ecv-circo.240-Amphiprion	15.3416	Actinopteri
Dependoparvovirus	epv-dependo.242-Mellivora_capensis	15.0398	Mammalia
Filoviridae	efln-filo.19-cricetidae	14.913	Mammalia
Filoviridae	efln-filo.21-cricetidae	14.3705	Mammalia
Cultervirus	EBLG-Cultervirus.51-Pipistrellus_kuhlii	14.2534	Mammalia
Carbovirus	EBLN-Carbovirus.64-Pipistrellus_kuhlii	14.2534	Mammalia
Orthobornavirus	EBLN-Orthobornavirus.8-EptFus	14.2534	Mammalia
Amdoparvovirus	epv-amdo.102-Heterohyrax_brucei	14.0556	Mammalia
Filoviridae	efln-filo.20-cricetidae	13.439	Mammalia
Filoviridae	efln-filo.25-cricetidae	13.439	Mammalia
Cultervirus	EBLN-Cultervirus.12-MyoDav	13.2449	Mammalia
Filoviridae	efln-filo.42-Myrmecophagidae	12.95	Mammalia
Avihepadnavirus	ehbv-avi.6-Estrildidae	12.4707	Aves
Dependoparvovirus	epv-dependo.83-Muridae	12.4446	Mammalia
Carbovirus	EBLN-Carbovirus.57-MacFas	12.3272	Mammalia
Circovirus	ecv-circo.50-Canid	12.2441	Mammalia
Dependoparvovirus	epv-dependo.16-canidae	12.2441	Mammalia
Chuvirus	ecll-chu.23-Poecilia_formosa	11.9246	Actinopteri
Filoviridae	efln-filo.76-Peromyscus	11.6995	Mammalia
Filoviridae	efln-filo.22-cricetidae	11.5859	Mammalia
Circovirus	ecv-circo.159-Felidae	11.225	Mammalia
Cultervirus	EBLL-Cultervirus.76-Acomys_russatus	10.6847	Mammalia
Bornaviridae	ebln-borna.100-Acomys	10.6847	Mammalia
Carbovirus	ebln-Carbo.108-Acomys	10.6847	Mammalia
Carbovirus	EBLN-Carbovirus.100-Chiroptera	10.6847	Mammalia
Cultervirus	EBLN-Cultervirus.108-Acomys_kempi	10.6847	Mammalia
Filoviridae	efln-filo.15-muridae	10.6847	Mammalia
Filoviridae	efln-filo.85-Acomys	10.6847	Mammalia
Filoviridae	efln-filo.100-Acomys_russatus	10.6847	Mammalia
Filoviridae	eflp-filo.4-acomys	10.6847	Mammalia
Filoviridae	efln-filo.24-cricetidae	10.1807	Mammalia
Orthobornavirus	EBLN-Orthobornavirus.25-Muridae	10.0522	Mammalia
Filoviridae	efln-filo.28-muridae	10.0522	Mammalia
Orthobornavirus	EBLL-Orthobornavirus.6-Marsupialia	9.44	Mammalia
Circovirus	ecv-circo.90-Dasyuridae	9.44	Mammalia
Cultervirus	EBLN-Cultervirus.85-MerUng	9.3468	Mammalia
Filoviridae	efln-filo.87-Psammomys-Rhombomys	9.3468	Mammalia
Carbovirus	EBLL-Carbovirus.5-DipOrd	9.27055	Mammalia
Carbovirus	EBLN-Carbovirus.93-DipOrd	9.27055	Mammalia
Cultervirus	EBLN-Cultervirus.90-DipOrd	9.27055	Mammalia
Filoviridae	efln-filo.14-heteromyidae	9.27055	Mammalia
Filoviridae	efln-filo.68-Dipodomys	9.27055	Mammalia
Carbovirus	EBLN-Carbovirus.54-LoxAfr	8.4397	Mammalia
Dependoparvovirus	epv-dependo.6-elephas	8.4397	Mammalia
Filoviridae	efln-filo.65-Microtus_agrestis	7.52672	Mammalia
Dependoparvovirus	epv-dependo.13-cercopithecidae	7.5	Mammalia
Dependoparvovirus	epv-dependo.14-cercopithecidae	7.5	Mammalia
Dependoparvovirus	epv-dependo.68-Mus_spretus	7.20192	Mammalia
Dependoparvovirus	epv-dependo.77-Mus	7.20192	Mammalia
Dependoparvovirus	epv-dependo.82-Mus_con	7.20192	Mammalia
Avihepadnavirus	ehbv-avi.84-Amazona_aestiva	7.05894	Aves
Dependoparvovirus	epv-dependo.80-Muridae	6.94092	Mammalia
Cultervirus	EBLN-Cultervirus.94-DipOrd	6.7	Mammalia
Orthobornavirus	EBLM-Orthobornavirus.1-Primates	5.3	Mammalia
Cultervirus	EBLG-Cultervirus.8-TakRub	4.76956	Actinopteri
X2	EFV-X2.4-Takifugu-con	4.76956	Actinopteri
Parvovirinae	epv-parvovirinae.5-Takifugu	4.76956	Actinopteri
Parvovirinae	epv-parvovirinae.10-Takifugu	4.76956	Actinopteri
Dependoparvovirus	epv-dependo.54-cavia	4.33358	Mammalia
Dependoparvovirus	epv-dependo.56-cavia	4.33358	Mammalia
Cultervirus	ebll-culter.131-Hystricidae	3.58141	Mammalia
Cultervirus	EBLL-Culter.134-Hystrix_brachyura	3.58141	Mammalia
Cultervirus	EBLN-Cultervirus.99-Hystricidae	3.58141	Mammalia
Cultervirus	EBLN-Cultervirus.102-Acomys	3.24297	Mammalia
Avihepadnavirus	ehbv-avi.63-Falconidae	2.1297	Aves
Orthobornavirus	EBLN-Orthobornavirus.92-CavPor	1.6362	Mammalia
Protoparvovirus	epv-proto.122-Cavia	1.6362	Mammalia
Dependoparvovirus	epv-dependo.27-eulemur	1.31	Mammalia
Carbovirus	EBLN-Carbovirus.34-Phylloscopus_plumbeitarsus	1.2	Aves
Circovirus	ecv-circo.243-Phylloscopus	1.2	Aves
Dependoparvovirus	epv-dependo.236-Chlamydotis_macqueenii	0.9	Aves
Dependoparvovirus	epv-dependo.375-Ardeotis_arabs	0.9	Aves
Avihepadnavirus	ehbv-avi.54-Anser_brachyrhynchus	0.68438	Aves
